# Testing the efficacy of different molecular tools for parasite conservation genetics: a case study using horsehair worms (Phylum Nematomorpha)

**DOI:** 10.1101/2023.02.21.529467

**Authors:** Mattia De Vivo, Wei-Yun Chen, Jen-Pan Huang

**Affiliations:** Department of Life Science, National Taiwan Normal University, Taipei, Taiwan; Biodiversity Program, Taiwan International Graduate Program, Taipei, Taiwan; Biodiversity Research Center, Academia Sinica, Taipei, Taiwan

**Keywords:** Parasite conservation, Nematomorpha, Taiwan, COXI, ddRADseq, population size

## Abstract

In recent years, parasite conservation has become a globally significant issue. Because of this, there is a need for standardised methods for inferring population status and possible cryptic diversity. However, given the lack of molecular data for some groups, it is challenging to establish procedures for genetic diversity estimation. Therefore, universal tools, such as double digest restriction-site associated DNA sequencing (ddRADseq), could be useful when conducting conservation genetic studies on rarely studied parasites. Here, we generated a ddRADseq dataset that includes all three described Taiwanese horsehair worms (Phylum Nematomorpha), possibly one of the most understudied animal groups. Additionally, we produced data for a fragment of the cytochrome c oxidase subunit I (COXI) for said species. We used the COXI dataset in combination with previously published sequences of the same locus for inferring the effective population size (*Ne*) trends and possible population structure.

We found that a larger and geographically broader sample size combined with more sequenced loci resulted in a better estimation of changes in *Ne*. We were able to detect demographic changes associated with Pleistocene events in all the species. Furthermore, the ddRADseq dataset for *Chordodes formosanus* did not reveal a genetic structure based on geography, implying a great dispersal ability, possibly due to its hosts. We showed that different molecular tools can be used to reveal genetic structure and demographic history at different historical times and geographical scales, which can help with conservation genetic studies in rarely studied parasites.
