## Supplementary Tables for "Testing the efficacy of different molecular tools for parasite conservation genetics: a case study using horsehair worms (Phylum Nematomorpha)"

### Sheet: Sup. Table 1
Supplementary Table 1. New specimens' information for this study.
Sample name	Species	Sample location	Date of collection	Collector	Dataset	COXI accession number	ddRAD accession number
CH116	Chordodes formosanus	24°59'44.70"N, 121°34'49.49"E (Taipei Zoo)	25-XII-2007	Ming-Chung Chiu	Both	OQ121057	SAMN32317068
MMN	Chordodes formosanus	24°4′21.8″ N, 121°1′15.3″ E (Huisun Forest Area, Ren'ai, Nantou)	21-VIII-2017	Ming-Hsun Chou	Both	OQ121072	SAMN32317088
CH413	Chordodes formosanus	24°00'29.3"N, 120°44'09.6"E (Nankan River, Wufeng, Taichung)	1-X-2018	Yong Zob Hang	Both	OQ121058	SAMN32317069
XCL	Chordodes formosanus	24°4′21.8″ N, 121°1′15.3″ E (Huisun Forest Area, Ren'ai, Nantou)	27-IV-2019	Fu Cheng Yang	Both	OQ121081	SAMN32317102
MCCH01	Chordodes formosanus	24°59'44.70"N, 121°34'49.49"E (Taipei Zoo)	1-XII-2019	Ming-Chung Chiu	COXI only	OQ121070	SAMN32317086 **
MCCH02	Chordodes formosanus	24°59'44.70"N, 121°34'49.49"E (Taipei Zoo)	1-XII-2019	Ming-Chung Chiu	Both	OQ121071	SAMN32317087
CFHF01	Chordodes formosanus	24°49'55.62"N, 121°44'50.12"E (Wufengqi Waterfalls, Jiaoxi, Yilan)	2-VI-2020	Ming-Chung Chiu	Both	OQ121056	SAMN32317067
ZTW	Chordodes formosanus	24°59'44.70"N, 121°34'49.49"E (Taipei Zoo)	30-VI-2020	Ming-Chung Chiu	COXI only	OQ121083	SAMN32317104 **
XBF	Chordodes formosanus	25°13'10.1"N 121°37'17.4"E ( Nanshihu, New Taipei)	30-VI-2020	Ming-Chung Chiu	Both	OQ121080	SAMN32317101
DGL	Chordodes formosanus	25°14'28.2"N, 121°33'53.0"E (Shimen, New Taipei)	2-VIII-2020	Wei-Zhe Tseng	Both	OQ121059	SAMN32317072
BLM	Chordodes formosanus	25°14'28.2"N, 121°33'53.0"E (Shimen, New Taipei)	2-VIII-2020	Wei-Zhe Tseng	COXI only	OQ121052	SAMN32317063
GIW	Chordodes formosanus	25°05'46.7"N, 121°35'41.3"E (Dagouxi Waterfront Park, Taipei)	5-VIII-2020	Guan Jie Phang	Both	OQ121064	SAMN32317078
NAS	Chordodes formosanus	25°02'28.7"N, 121°36'43.0"E (Academia Sinica, Taipei)	7-VIII-2020	Wei-Zhe Tseng	Both	OQ121075	SAMN32317091
HMM	Chordodes formosanus	24°58'12.0"N, 121°35'31.2"E (Maokong, Taipei)	2-IX-2020	Guan Jie Phang	Both	OQ121065	SAMN32317079
FMW	Chordodes formosanus	“Taipei”*	4-XI-2020	Yao-De Shan	Both	OQ121062	SAMN32317076
MPW	Chordodes formosanus	“Taipei”*	4-XI-2020	Yao-De Shan	Both	OQ121074	SAMN32317090
ZHW	Chordodes formosanus	“Taipei”*	4-XI-2020	Yao-De Shan	COXI only	OQ121082	SAMN32317103 **
CAS	Chordodes formosanus	25°02'36.4"N 121°36'52.1"E (Academia Sinica, Taipei)	12-XI-2020	Mattia De Vivo	Both	OQ121054	SAMN32317065
NOU	Chordodes formosanus	24°01'32.5"N, 120°50'40.6"E (Guoxing, Nantou)	25-XI-2020	Wei-Zhe Tseng	Both	OQ121076	SAMN32317092
BDSN	Chordodes formosanus	24°45'05.9"N, 121°39'50.9"E (Yuanshan, Yilan)	13-VI-2021	Mattia De Vivo	Both	OQ121051	SAMN32317062
L1S	Chordodes formosanus	24°45'05.9"N, 121°39'50.9"E (Yuanshan, Yilan)	13-VI-2021	Mattia De Vivo	Both	OQ121068	SAMN32317083
LOG	Chordodes formosanus	24°45'05.9"N, 121°39'50.9"E (Yuanshan, Yilan)	13-VI-2021	Mattia De Vivo	Both	OQ121069	SAMN32317084
BRK	Chordodes formosanus	24°45'05.9"N, 121°39'50.9"E (Yuanshan, Yilan)	13-VI-2021	Mattia De Vivo	COXI only	OQ121053	SAMN32317064
2LM	Chordodes formosanus	24°45'05.9"N, 121°39'50.9"E (Yuanshan, Yilan)	13-VI-2021	Mattia De Vivo	COXI only	OQ121048	SAMN32317050
ALV	Chordodes formosanus	24°45'05.9"N, 121°39'50.9"E (Yuanshan, Yilan)	13-VI-2021	Mattia De Vivo	Both	OQ121049	SAMN32317054
FRN	Chordodes formosanus	24°51'51.3"N, 121°47'57.6"E (Toucheng, Yilan)	29-VI-2021	Zhao-Hui Lin	COXI only	OQ121063	SAMN32317077 **
TOU	Chordodes formosanus	24°51'51.3"N, 121°47'57.6"E (Toucheng, Yilan)	29-VI-2021	Zhao-Hui Lin	COXI only	OQ121077	SAMN32317097 **
DVD	Chordodes formosanus	22°41'14.5"N, 120°59'28.6"E (Jhihben National Forest Recreation Area, Taitung)	24-VIII-2021	Mattia De Vivo	Both	OQ121060	SAMN32317074
MP04	Chordodes formosanus	22°41'14.5"N, 120°59'28.6"E (Jhihben National Forest Recreation Area, Taitung)	24-VIII-2021	Mattia De Vivo	Both	OQ121073	SAMN32317089
VLC	Chordodes formosanus	22°41'14.5"N, 120°59'28.6"E (Jhihben National Forest Recreation Area, Taitung)	24-VIII-2021	Mattia De Vivo	Both	OQ121078	SAMN32317098
AUX	Chordodes formosanus	22°41'14.5"N, 120°59'28.6"E (Jhihben National Forest Recreation Area, Taitung)	24-VIII-2021	Mattia De Vivo	Both	OQ121050	SAMN32317061
KTV	Chordodes formosanus	22°41'14.5"N, 120°59'28.6"E (Jhihben National Forest Recreation Area, Taitung)	24-VIII-2021	Guan Jie Phang	Both	OQ121067	SAMN32317081
WAV	Chordodes formosanus	22°41'14.5"N, 120°59'28.6"E (Jhihben National Forest Recreation Area, Taitung)	24-VIII-2021	Zong-Yu Shen	Both	OQ121079	SAMN32317099
JPG	Chordodes formosanus	22°41'14.5"N, 120°59'28.6"E (Jhihben National Forest Recreation Area, Taitung)	24-VIII-2021	Mỹ Hạnh Lê	Both	OQ121066	SAMN32317080
FLAC	Chordodes formosanus	22°41'14.5"N, 120°59'28.6"E (Jhihben National Forest Recreation Area, Taitung)	24-VIII-2021	Zong-Yu Shen	Both	OQ121061	SAMN32317075
CCW	Chordodes formosanus	24°46'46.0"N, 121°41'53.6"E (Yuanshan, Yilan)	15-IX-2021	Chiung-Wen Chang & Yen-Huei Den	COXI only	OQ121055	SAMN32317066 **
ATNM01	Acutogordius taiwanensis	24°49'55.62"N, 121°44'50.12"E (Wufengqi Waterfalls, Jiaoxi, Yilan)	2-VI-2020	Ming-Chung Chiu	Both	OQ121045	SAMN32317060
KWAT	Acutogordius taiwanensis	24°49'55.62"N, 121°44'50.12"E (Wufengqi Waterfalls, Jiaoxi, Yilan)	11-VIII-2020	Brett Morgan	COXI only	OQ121046	SAMN32317082 **
M2WAT	Acutogordius taiwanensis	24°49'55.62"N, 121°44'50.12"E (Wufengqi Waterfalls, Jiaoxi, Yilan)	11-VIII-2020	Mattia De Vivo	Both	OQ121047	SAMN32317085
PWZ1	Gordius chiashanus	22°43'31.7"N, 120°45'26.9"E (Wutai, Pingtung)	4-II-2021	Wei-Zhe Tseng	ddRAd only	-	SAMN32317093
PWZ2	Gordius chiashanus	22°43'31.7"N, 120°45'26.9"E (Wutai, Pingtung)	4-II-2021	Wei-Zhe Tseng	COXI only	OQ121084	SAMN32317094 **
PWZ3	Gordius chiashanus	22°43'31.7"N, 120°45'26.9"E (Wutai, Pingtung)	4-II-2021	Wei-Zhe Tseng	ddRAd only	-	SAMN32317095
The * indicates that the host of the worm (Hierodula patellifera) was found in Academia Park, Taipei (25°02'49.5"N, 121°36'48.0"E) on 24-VIII-2020 and we were unaware of the infection until the worm matured. The date indicates when the worms emerged.
The ** indicates that the reads were less than 200.000 or presented bad quality and therefore such samples were not used in ddRAD analyses
For two G. chiashanus specimens, COXI amplification was unsuccessful. However, the three worms were found together (see picture in other sheet) and therefore we assumed conspecificity

### Sheet: Sup. Table 2
Supplementary Table 2. Statistics outputted by PopArt.
Species	Nucleotide diversity (pi)	Number of segregating sites	Number of parsimony-informative sites	Tajima's D statistic	p
Acutogordius taiwanensis	0.0010493	11	4	-2.69148	0.999976
Chordodes formosanus	297585	54	30	38885200	0
Gordius chiashanus	67063.1	30	23	12093400	0

### Sheet: Sup. Table 3
Supplementary Table 3. Best COXI subtitution model per each species/population according to AIC, BIC and AICc.
Species	AIC model	AIC score	BIC model	BIC score	AICc model	AICc score
Acutogordius taiwanensis	HKY+I	1328.55	HKY	1575.94	HKY+I	1350.55
Chordodes formosanus (Taiwan)	TrN+G4	2319.25	HKY+G4	2958.18	TrN+G4	2499.25
Chordodes formosanus (Japan)	TIM1	1341.3	TIM1	1418.64	TIM1	1342.3
Gordius chiashanus	TPM3uf+I	1741.64	HKY+I	1955.9	TPM3uf+I	1759.64
